# Enhancer-driven gene regulatory networks inference from single-cell RNA-seq and ATAC-seq data

**DOI:** 10.1101/2022.12.15.520582

**Authors:** Yang Li, Anjun Ma, Yizhong Wang, Qi Guo, Cankun Wang, Shuo Chen, Hongjun Fu, Bingqiang Liu, Qin Ma

**Author notes:** To whom correspondence should be addressed, BL, QM. Email addresses: YL AM YW QG CW SC HF.

## Abstract

Deciphering the intricate relationships between transcription factors (TFs), enhancers, and genes through the inference of enhancer-driven gene regulatory networks is crucial in understanding gene regulatory programs in a complex biological system. This study introduces STREAM, a novel method that leverages a Steiner Forest Problem model, a hybrid biclustering pipeline, and submodular optimization to infer enhancer-driven gene regulatory networks from jointly profiled single-cell transcriptome and chromatin accessibility data. Compared to existing methods, STREAM demonstrates enhanced performance in terms of TF recovery, TF-enhancer relation prediction, and enhancer-gene discovery. Application of STREAM to an Alzheimer’s disease dataset and a diffuse small lymphocytic lymphoma dataset reveals its ability to identify TF-enhancer-gene relationships associated with pseudotime, as well as key TF-enhancer-gene relationships and TF cooperation underlying tumor cells.
