## Supplementary Table 1 for "Enhancer-driven gene regulatory networks inference from single-cell RNA-seq and ATAC-seq data"

### Sheet: Dataset-summary
Summary of datasets for benchmarking and case studies
Reference	Web link	Time	Assay	Cells	Organism	Tissues
30692544	CNP0000213	1/28/2019	scCAT-seq	201	hg19	K562, Hela-S3, HCT116
33098772	GSE140203	11/12/2020	SHARE-seq	2690	hg19	GM12878 Rep 2
33098772	GSE140203	11/12/2020	SHARE-seq	17495	hg19	GM12878 Rep 3
34650278	GSE157660	10/14/2021	SNARE-seq2	8876	hg38	GM12878
34650278	GSE157660	10/14/2021	SNARE-seq2	1088	hg38	A549
36973557	GSE200046	3/27/2023	10X Genomics Multiome ATAC+GEX	7439	hg38	Human bone marrow with T-cell-depleted samples and control
-	Multiomic Integration Neuroscience Application Note: Single Cell Multiome RNA + ATAC Alzheimer's Disease Mouse Model Brain Coronal Sections from One Hemisphere Over a Time Course	3/1/2022	10X Genomics Multiome ATAC+GEX	21374	mm10	Mouse AD model
-	Flash-Frozen Lymph Node with B Cell Lymphoma (14k sorted nuclei)	5/3/2021	10X Genomics Multiome ATAC+GEX	14566	hg38	Human B cell lymphoma

### Sheet: Program-error-messag
Summary of program error messages on failed datasets
Dataset \ Method	SCENIC+	DIRECT-NET	Pando	scMEGA
10X_hg38_Human_bone_marrow_with_T_cell_depleted	-	-	-	No TF module was constructed
scCATseq_hg19_K562_HCT116_HelaS3_PDX	No cistromes found	No hg19 assembly was integrated	-	-
SHAREseq_hg19_GM12878_rep2	No DAR was identified	No hg19 assembly was integrated	No TF module was constructed	Abnormal data matrix after dimensionality reduction, annotation genome does not match the genome of the object
SHAREseq_hg19_GM12878_rep3	No DAR was identified	No hg19 assembly was integrated	Error in building network graph	-
SNAREseq2_hg38_A549	No DAR was identified	Did not find any markers	Annotation genome does not match genome of the object	Number of items to replace is not a multiple of replacement length
SNAREseq2_hg38_GM12878	No DAR was identified	Did not find any markers	Annotation genome does not match genome of the object	Number of items to replace is not a multiple of replacement length
	Succeed	Fail

### Sheet: ENCODE-data-list-ealuation
ENCODE data for benchmarking TF-enhancer and enhancer-gene relations
Dataset	ChIP-seq	Hi-C
10X_hg38_Human_bone_marrow_with_T_cell_depleted	Bone-marrow-hg38-ChIP-seq	Bone-marrow-hg38-HiC
scCATseq_hg19_K562_HCT116_HelaS3_PDX	K562-hg19-ChIP-seq	K562-hg19-HiC, HelaS3-hg19-HiC, HCT116-hg19-HiC
SHAREseq_hg19_GM12878_rep2	GM12878-hg19-ChIP-seq	GM12878-hg19-HiC
SHAREseq_hg19_GM12878_rep3	GM12878-hg19-ChIP-seq	GM12878-hg19-HiC
SNAREseq2_hg38_A549	A549-hg38-ChIP-seq	A549-hg38-HiC
SNAREseq2_hg38_GM12878	GM12878-hg38-ChIP-seq	GM12878-hg38-HiC
