## Supplementary Table 2 for "Enhancer-driven gene regulatory networks inference from single-cell RNA-seq and ATAC-seq data"

### Sheet: CTS marker
Mareker genes for cell type annotation of the mouse model brain Alzheimer's disease dataset
Astrocytes	Endothelial cells	Excitatory neurons	Inhibitory neurons	Microglia	Oligodendrocytes	Oligodendrocyte precursor cells	Pericytes
GFAP	CLDN5	SLC17A6	GAD1	P2RY12	MBP	VCAN	AMBP
AQP4	VWF	SLC17A7	GAD2	CSF1R	MOBP	SOX8	HIGD1B
GJA1	ITM2A	SATB2		CX3CR1	PLP1		COX4I2
SLC1A2	BMX			C3	MYRF		AOC3
FGFR3	CDH5				MAG		PDE5A
NKAIN4							PTH1R
AGT							P2RY14
PLXNB1							ABCC9
SLC1A3							KCNJ8
							CD248
