## Supplementary Table 3 for "Enhancer-driven gene regulatory networks inference from single-cell RNA-seq and ATAC-seq data"

### Sheet: TF_enhancer_relations
	Normal B	Tumor B pro	Tumor B
TCF12_chr7-55492231-55507468	0.133333	0.506608	0.437882
TCF12_chr18-63205401-63212139	0.0338983	0.382075	0.352697
TCF12_chr7-129777098-129783360	0.0655738	0.429864	0.323529
SPI1_chr17-39920173-39929110	0.363636	0.0357143	0.0598291
STAT3_chr9-112072089-112079736	0.0416667	0.328571	0.359447
SPI1_chr11-65353568-65357093	0.333333	0.0229885	0.0496894
TCF12_chr3-196139354-196147139	0.15	0.473214	0.405295
TCF12_chr9-114334377-114344568	0.131148	0.452055	0.315904
TCF12_chr9-137444045-137450469	0.101695	0.407407	0.339662
TCF12_chr9-120888190-120898299	0.16129	0.428571	0.44898
TCF12_chr9-137427360-137439805	0.166667	0.474138	0.39876
TCF12_chr21-44082446-44092548	0.131148	0.425926	0.360248
TCF12_chr3-195891468-195898888	0.28125	0.586667	0.469729
STAT3_chr7-55492231-55507468	0.0784314	0.345622	0.344749
TCF12_chr7-5489723-5498187	0.12069	0.416667	0.338983
TCF12_chr18-79639459-79645761	0.114754	0.391509	0.366316
TCF12_chr15-78921258-78934853	0.186441	0.468182	0.420619
SPI1_chr1-153985303-153991506	0.315789	0.0642202	0.05
TCF12_chr3-187038260-187044920	0.112903	0.388393	0.347737
TCF12_chr9-114448632-114453336	0.0508475	0.326733	0.275862
TCF12_chr8-133126848-133133203	0.0689655	0.338235	0.301927
TCF12_chr3-107429477-107432522	0.09375	0.376238	0.297414
TCF12_chr21-43801993-43818997	0.253968	0.542735	0.42623
SPI1_chr16-10922058-10935091	0.310345	0.048	0.0714286
TCF12_chr11-118605634-118611599	0.112903	0.392523	0.317526
TCF12_chr9-109916241-109920708	0.0491803	0.325359	0.260965
TCF12_chr3-128615418-128622558	0.215385	0.482143	0.420168
TCF12_chr7-27156033-27162260	0.101695	0.360976	0.317227
TCF12_chr7-2926311-2932137	0.172414	0.442396	0.354772
TCF12_chr3-50191009-50196360	0.0833333	0.35545	0.254386
SPI1_chr15-99716551-99721862	0.285714	0.0594059	0.0412371
SPI1_chr5-177440098-177451215	0.290323	0.0440252	0.0674603
TCF12_chr15-78991670-79000164	0.133333	0.397129	0.311966
SPI1_chr1-206676493-206680909	0.285714	0.0348837	0.0769231
TCF12_chr1-2043183-2054636	0.225806	0.491071	0.389234
TCF12_chr3-108099028-108103440	0.137931	0.399038	0.319328
TCF12_chr19-49359646-49364840	0.1	0.354067	0.298701
TCF12_chr3-196317418-196321623	0.166667	0.431925	0.32321
SPI1_chr5-177487819-177505834	0.282051	0.039823	0.0661578
SPI1_chr16-85981791-85992637	0.285714	0.0448718	0.068
TCF12_chr11-68411325-68415361	0.0344828	0.264423	0.262473
SPI1_chr3-195226420-195228588	0.272727	0.040404	0.0484848
STAT3_chr9-136008869-136015684	0.0416667	0.268293	0.257653
TCF12_chr9-137451996-137467685	0.397059	0.621514	0.613806
TCF12_chr11-65439433-65449762	0.147541	0.400922	0.297468
TCF12_chr9-89423401-89449631	0.382353	0.599222	0.606343
TCF12_chr7-23371680-23374591	0.0689655	0.273973	0.301053
TCF12_chr3-50153518-50158921	0.142857	0.380531	0.33758
TCF12_chr3-196499428-196505769	0.215385	0.464286	0.370672
TCF12_chr3-186258105-186262849	0.1	0.343137	0.263617
SPI1_chr11-119333120-119343085	0.263158	0.0337838	0.0742358
TCF12_chr9-123320729-123327842	0.147541	0.377358	0.331933
TCF12_chr7-5699621-5704971	0.0833333	0.324742	0.219298
TCF12_chr19-42086229-42092786	0.133333	0.368687	0.283613
TCF12_chr7-50271939-50276017	0.0677966	0.295	0.238197
TCF12_chr11-117183902-117194032	0.262295	0.497778	0.373737
TCF12_chr19-49148008-49153596	0.135593	0.365385	0.284797
TCF12_chr15-78938585-78946919	0.25	0.479452	0.396226
SPI1_chr20-59000593-59009367	0.25	0.0377358	0.0636042
SPI1_chr2-230656724-230669652	0.25	0.0300752	0.0788382
TCF12_chr17-78339843-78350708	0.19403	0.415179	0.357741
TCF12_chr3-50253007-50277188	0.354839	0.57265	0.403614
SPI1_chr3-128723549-128727541	0.26087	0.0431034	0.0938967
TCF12_chr3-196214752-196221421	0.118644	0.346341	0.230108
SPI1_chr11-66541840-66548261	0.269231	0.0737705	0.0706522
STAT3_chr12-47774797-47785657	0.0566038	0.26943	0.232376
TCF12_chr11-119333120-119343085	0.20339	0.429907	0.3159
TCF12_chr2-184596758-184600045	0.114754	0.338235	0.257642
SPI1_chr1-110630398-110639070	0.233333	0.0218978	0.0689655
TCF12_chr9-131587485-131596739	0.169492	0.386139	0.24295
SPI1_chr3-129309856-129320732	0.230769	0.0184049	0.08
SPI1_chr1-153770504-153781509	0.259259	0.0580645	0.0851064
TCF12_chr3-47404923-47415275	0.152542	0.37037	0.266667
STAT3_chr9-89372005-89377805	0.102041	0.31694	0.233161
SPI1_chr15-92906615-92919260	0.241379	0.0442478	0.0679612
TCF12_chr11-67264575-67292363	0.638889	0.531532	0.42449
TCF12_chr10-6067493-6073424	0.169492	0.380282	0.297917
TCF12_chr3-186988359-186994507	0.135593	0.341463	0.276688
TCF12_chr7-44764410-44773143	0.237288	0.447005	0.352201
TCF12_chr17-57439936-57444936	0.1	0.296651	0.260776
SPI1_chr9-127710551-127718012	0.24	0.0519481	0.0677966
SPI1_chr17-75587539-75593054	0.233333	0.048951	0.0575221
SPI1_chr9-93031451-93041514	0.238095	0.0551724	0.0625
SPI1_chr11-46360656-46370320	0.25	0.0769231	0.065
TCF12_chr19-14570604-14575115	0.145161	0.351485	0.242826
TCF12_chr3-42651365-42665705	0.295082	0.495575	0.435685
SPI1_chr9-112058017-112071397	0.238095	0.0549451	0.0678466
SPI1_chr3-18423228-18426397	0.227273	0.0338983	0.0740741
TCF12_chr1-1914134-1926468	0.28125	0.481818	0.413721
TCF12_chr9-89530768-89540191	0.114754	0.314286	0.230603
TCF12_chr19-49331032-49343407	0.294118	0.484848	0.439024
TCF12_chr5-139684055-139691543	0.20339	0.398058	0.276956
TCF12_chr19-42120073-42124183	0.133333	0.323529	0.270968
SPI1_chr7-140671659-140679035	0.222222	0.0363636	0.0748299
TCF12_chr1-153770504-153781509	0.265625	0.460829	0.351695
TCF12_chr15-99716551-99721862	0.12069	0.293532	0.280088
TCF12_chr11-123575977-123582836	0.118644	0.27907	0.289362
TCF12_chr1-2130150-2138482	0.254237	0.437768	0.386037
SPI1_chr11-65633139-65647840	0.228571	0.0613497	0.0692308
TCF12_chr16-30946477-30951201	0.15873	0.346734	0.241758
SPI1_chr16-27362484-27369277	0.208333	0.0362319	0.0588235
SPI1_chr5-177298977-177315890	0.195652	0.0257732	0.0443213
SPI1_chr3-196139354-196147139	0.222222	0.0598802	0.0622837
SPI1_chr15-76990570-77004975	0.205882	0.04375	0.0474308
SPI1_chr3-196317418-196321623	0.210526	0.0410959	0.0657277
TCF12_chr11-117195059-117204769	0.133333	0.315271	0.226013
SPI1_chr11-66274779-66290611	0.205128	0.0511364	0.0459016
SPI1_chr9-111935669-111939521	0.210526	0.0606061	0.0510204
SPI1_chr3-142999322-143002797	0.2	0.0307692	0.0679612
TCF12_chr21-43863683-43867700	0.193548	0.366516	0.308026
SPI1_chr16-81442240-81448861	0.205128	0.048	0.0597015
SPI1_chr17-44343646-44356688	0.189189	0.0331492	0.0430108
SPI1_chr22-17767273-17791422	0.205128	0.0442478	0.0659026
SPI1_chr14-102589807-102594027	0.189189	0.0409836	0.036036
TCF12_chr15-93024893-93032329	0.135593	0.301508	0.261905
TCF12_chr3-194684310-194689960	0.295082	0.466063	0.403226
SPI1_chr19-49359646-49364840	0.1875	0.023622	0.0585366
SPI1_chr3-129550842-129568114	0.2	0.0357143	0.072327
SPI1_chr15-77007970-77038184	0.204545	0.0408163	0.0774411
SPI1_chr6-32185690-32199134	0.204545	0.0512821	0.0612245
TCF12_chr15-63597049-63604677	0.287879	0.441441	0.427403
SPI1_chr14-103517306-103523502	0.208333	0.0729167	0.0529412
SPI1_chr3-50224539-50231947	0.193548	0.0361446	0.0632411
TCF12_chr7-140671659-140679035	0.290323	0.433628	0.438272
TCF12_chr5-177487819-177505834	0.405797	0.552	0.548263
TCF12_chr9-120713087-120715985	0.253731	0.411215	0.288981
TCF12_chr17-39920173-39929110	0.241935	0.40566	0.342553
TCF12_chr1-167712583-167717278	0.2	0.340708	0.344754
SPI1_chr9-120888190-120898299	0.190476	0.0350877	0.0651466
SPI1_chr17-29563821-29586080	0.196429	0.0430622	0.0675
TCF12_chr9-120898817-120906953	0.241935	0.402715	0.336798
SPI1_chr16-27398914-27409119	0.1875	0.0448718	0.0507812
SPI1_chr16-10865807-10872376	0.1875	0.0451128	0.0521739
SPI1_chr11-47387891-47397488	0.2	0.0550459	0.0679612
TCF12_chr11-65583544-65596973	0.318182	0.478261	0.389474
TCF12_chr3-142999322-143002797	0.222222	0.379808	0.280255
SPI1_chr15-64149399-64160202	0.193548	0.0426829	0.07393
TCF12_chr3-18423228-18426397	0.174603	0.322115	0.300211
TCF12_chr5-119272918-119279430	0.229508	0.38	0.349272
TCF12_chr17-75311803-75324766	0.266667	0.425234	0.335484
TCF12_chr11-119099466-119104142	0.147541	0.271028	0.294872
SPI1_chr9-137451996-137467685	0.2	0.0583333	0.0687361
TCF12_chr6-37694078-37700149	0.285714	0.386473	0.230932
SPI1_chr16-10873581-10892456	0.190476	0.0466321	0.0626959
SPI1_chr11-65583544-65596973	0.212121	0.0685714	0.0862745
STAT3_chr17-75311803-75324766	0.188679	0.342105	0.282443
SPI1_chr1-153789402-153798627	0.192308	0.0714286	0.0487805
SPI1_chr1-155319547-155327103	0.189189	0.0516129	0.0603774
SPI1_chr19-42125402-42135463	0.189189	0.0511364	0.0614334
TCF12_chr5-140560289-140570468	0.349206	0.46729	0.322981
SPI1_chr17-75513613-75519356	0.178571	0.0518519	0.0442478
TCF12_chr17-59834185-59841487	0.142857	0.285714	0.255459
SPI1_chr1-25246100-25248700	0.173913	0.0377358	0.0509554
SPI1_chr17-81709805-81717706	0.206897	0.0761905	0.0777202
SPI1_chr3-42651365-42665705	0.185185	0.0632184	0.0510204
SPI1_chr17-29611354-29623513	0.184211	0.0588235	0.0530035
TCF12_chr7-102461737-102474012	0.33871	0.486842	0.407484
SPI1_chr16-89716728-89724725	0.2	0.0719424	0.0714286
SPI1_chr7-44884142-44886698	0.16	0.024	0.0421053
SPI1_chr3-129601344-129609614	0.178571	0.0481928	0.0542636
SPI1_chr9-127566155-127571948	0.166667	0.0245399	0.0661157
SPI1_chr17-59834185-59841487	0.190476	0.0531915	0.0786517
TCF12_chr16-81737469-81741348	0.213115	0.357143	0.267241
SPI1_chr17-59842061-59850757	0.185185	0.0645161	0.0560345
SPI1_chr9-131724551-131741810	0.186047	0.0550459	0.0700809
SPI1_chr1-151286332-151293659	0.176471	0.0612245	0.0454545
SPI1_chr19-49148008-49153596	0.176471	0.048	0.0585366
SPI1_chr3-30627516-30632074	0.1875	0.0769231	0.0544218
TCF12_chr15-99431763-99438633	0.2	0.339713	0.247863
SPI1_chr9-93107091-93147155	0.186047	0.0517928	0.0804348
SPI1_chr3-196499428-196505769	0.185185	0.0542169	0.0740741
SPI1_chr12-662052-670010	0.166667	0.032967	0.0633803
SPI1_chr7-44764410-44773143	0.181818	0.0522876	0.0737705
TCF12_chrX-48896233-48900221	0.15873	0.257732	0.291391
SPI1_chr11-65377797-65394702	0.184211	0.0588235	0.0728745
TCF12_chr17-75513613-75519356	0.269841	0.404762	0.317021
STAT3_chr11-119333120-119343085	0.183673	0.319588	0.264198
TCF12_chr9-131724551-131741810	0.42029	0.550607	0.520468
TCF12_chr1-206767905-206774993	0.2	0.334951	0.272727
SPI1_chr5-179791677-179808431	0.177778	0.0533981	0.0704225
TCF12_chr3-128723549-128727541	0.225806	0.356436	0.319058
SPI1_chr5-179815474-179824477	0.175	0.0574713	0.0604027
SPI1_chr6-33294681-33300899	0.166667	0.0428571	0.0607477
TCF12_chr5-177354680-177373939	0.363636	0.495763	0.413442
SPI1_chr9-127799502-127810969	0.172414	0.0555556	0.0582524
SPI1_chr1-167712583-167717278	0.192308	0.0638298	0.0986547
SPI1_chr9-114334377-114344568	0.157895	0.0576923	0.0327103
SPI1_chr5-177354680-177373939	0.162162	0.0416667	0.0542373
TCF12_chr17-78248278-78259795	0.447761	0.481982	0.355789
SPI1_chr6-31570975-31583405	0.179487	0.0535714	0.095057
TCF12_chr5-179621768-179626005	0.292308	0.410377	0.308642
SPI1_chr16-89693220-89712968	0.177778	0.0566038	0.0821918
TCF12_chr1-153985303-153991506	0.2	0.325123	0.280778
TCF12_chr1-23795692-23802463	0.1875	0.305556	0.286022
SPI1_chr15-78991670-79000164	0.166667	0.0530303	0.0645161
SPI1_chr11-65550928-65561548	0.166667	0.0638298	0.0545455
TCF12_chr11-48003690-48021710	0.369231	0.493506	0.428287
SPI1_chr3-46970413-47011778	0.169492	0.0522088	0.0767544
SPI1_chr11-73372025-73396394	0.170213	0.0542986	0.075
TCF12_chr15-77007970-77038184	0.449275	0.552174	0.443532
SPI1_chr18-79639459-79645761	0.166667	0.0676692	0.0555556
SPI1_chr2-184596758-184600045	0.166667	0.0619469	0.0604396
TCF12_chr19-35264039-35273250	0.459016	0.40566	0.33758
SPI1_chr3-47404923-47415275	0.166667	0.0671642	0.0564103
TCF12_chr17-44343646-44356688	0.491803	0.471861	0.378323
SPI1_chr17-39657656-39681832	0.159091	0.05	0.0607143
SPI1_chr11-65609681-65622355	0.170213	0.0731707	0.0604027
SPI1_chr16-30982605-30993454	0.16	0.0434783	0.0776699
TCF12_chr6-33197338-33209147	0.393939	0.50431	0.410788
STAT3_chr11-123575977-123582836	0.12766	0.229508	0.231738
TCF12_chr16-27362484-27369277	0.225806	0.339367	0.312766
SPI1_chr7-5418587-5430579	0.16	0.041958	0.0901288
SPI1_chr9-127728934-127743064	0.172414	0.0631579	0.0776699
TCF12_chr5-177468860-177480250	0.245902	0.363208	0.319415
TCF12_chr19-14404127-14414287	0.225806	0.338095	0.250522
SPI1_chr3-50253007-50277188	0.15625	0.0591133	0.0498339
TCF12_chr19-42125402-42135463	0.421875	0.522523	0.419223
SPI1_chr22-25402069-25408046	0.15	0.0483871	0.048913
SPI1_chr9-127864502-127881080	0.15	0.0379147	0.0652174
SPI1_chr3-49712237-49728295	0.159091	0.0533981	0.0638298
SPI1_chr17-81508116-81520563	0.162791	0.0552764	0.0703364
SPI1_chr3-129614392-129629330	0.16	0.0512821	0.0720721
SPI1_chr3-50314606-50371512	0.161765	0.0542636	0.0719844
TCF12_chr17-75587539-75593054	0.333333	0.429245	0.326226
SPI1_chr19-42266082-42297376	0.16129	0.0540541	0.0731707
SPI1_chr3-23916252-23918299	0.16129	0.0620155	0.0625
SPI1_chr7-55480848-55490734	0.15	0.0384615	0.0724638
TCF12_chr17-63836890-63845267	0.323077	0.436681	0.386694
SPI1_chr11-128690241-128696677	0.151515	0.0507246	0.055336
TCF12_chr11-66261514-66273571	0.370968	0.482301	0.406639
SPI1_chr11-119105260-119117006	0.151515	0.0432099	0.0676692
TCF12_chr7-5418587-5430579	0.266667	0.378995	0.332636
TCF12_chr6-33294681-33300899	0.28125	0.390698	0.314655
SPI1_chr3-128615418-128622558	0.142857	0.0346821	0.0654545
SPI1_chr8-133042745-133049942	0.15	0.0692308	0.0442478
TCF12_chr16-30982605-30993454	0.245902	0.356164	0.303879
TCF12_chr11-66048186-66053655	0.209677	0.318627	0.277293
SPI1_chr16-69563453-69568385	0.151515	0.088	0.0420561
SPI1_chr11-65439433-65449762	0.15	0.0559441	0.0545455
TCF12_chr10-119540961-119544214	0.203125	0.311881	0.258947
SPI1_chr17-75311803-75324766	0.16	0.0555556	0.0818182
SPI1_chr17-63836890-63845267	0.147059	0.047619	0.0597015
SPI1_chr15-78980633-78984514	0.153846	0.0972222	0.0454545
TCF12_chr16-69563453-69568385	0.287879	0.389423	0.306034
STAT3_chr20-38887716-38895579	0.169811	0.271186	0.252632
SPI1_chr7-2900307-2910517	0.16	0.0679012	0.0655172
TCF12_chr16-2960439-2977105	0.467742	0.573222	0.501984
TCF12_chr3-50224539-50231947	0.333333	0.438053	0.366876
TCF12_chr9-131232468-131240703	0.20339	0.31	0.263858
TCF12_chr15-72473022-72475808	0.370968	0.418719	0.312102
SPI1_chr17-29586666-29598082	0.142857	0.0479042	0.0533808
STAT3_chr17-47710270-47722560	0.181818	0.287293	0.246154
SPI1_chr16-30946477-30951201	0.130435	0.0267857	0.0581395
SPI1_chr7-17401622-17404346	0.153846	0.0576923	0.0670391
SPI1_chr9-89417456-89422820	0.142857	0.0598291	0.0449438
TCF12_chr5-177402153-177406405	0.272727	0.370892	0.295503
TCF12_chr1-153789402-153798627	0.258065	0.351485	0.269639
SPI1_chr11-119099466-119104142	0.15	0.0530973	0.0772947
TCF12_chr20-38887716-38895579	0.229508	0.328502	0.264392
SPI1_chr11-45913383-45925004	0.159091	0.0666667	0.0796813
SPI1_chr15-78921258-78934853	0.15	0.0559006	0.0736842
TCF12_chr10-7406839-7413375	0.344262	0.378641	0.280172
TCF12_chr14-91348470-91358456	0.3125	0.409091	0.340336
SPI1_chr11-65564667-65582440	0.153846	0.065	0.0708215
SPI1_chr3-50153518-50158921	0.136364	0.0460526	0.0555556
SPI1_chr11-65878216-65895086	0.142857	0.0514286	0.0641026
SPI1_chr1-198677250-198682775	0.137931	0.0490196	0.0576923
SPI1_chr18-63365823-63368277	0.136364	0.0384615	0.0903614
SPI1_chr12-57208072-57245304	0.148148	0.0532787	0.0803571
SPI1_chr1-84994331-84999470	0.133333	0.0517241	0.0462185
TCF12_chr17-81865156-81874139	0.292308	0.370892	0.28172
TCF12_chr1-153961425-153970734	0.322581	0.419355	0.378661
TCF12_chr1-1889682-1896278	0.384615	0.381395	0.298925
TCF12_chr11-65564667-65582440	0.597015	0.506173	0.522
SPI1_chr2-39119233-39122388	0.115385	0.0194175	0.0552147
TCF12_chr14-71319543-71323052	0.290323	0.361502	0.269807
TCF12_chr16-2506561-2521703	0.414286	0.506224	0.436399
TCF12_chr8-122779655-122783829	0.290323	0.339901	0.244161
TCF12_chr19-17242411-17248743	0.213115	0.304762	0.235165
SPI1_chr9-112072089-112079736	0.142857	0.0538922	0.0693069
TCF12_chr16-10873581-10892456	0.539683	0.510638	0.446894
SPI1_chr18-79417947-79424496	0.142857	0.0559441	0.0689655
SPI1_chr5-179621768-179626005	0.121212	0.028169	0.0675105
TCF12_chr15-99563237-99567522	0.448276	0.439252	0.363441
TCF12_chr14-91240921-91255426	0.439394	0.380282	0.347561
TCF12_chr16-85981791-85992637	0.33871	0.429864	0.368421
SPI1_chr11-48003690-48021710	0.135135	0.0434783	0.0774194
SPI1_chr11-117183902-117194032	0.153846	0.0635838	0.0919118
SPI1_chr9-128019498-128036265	0.129032	0.0432692	0.0579268
SPI1_chr3-143668425-143670889	0	0.03125	0.0893855
SPI1_chr5-139684055-139691543	0.142857	0.0546875	0.0833333
TCF12_chr3-52449638-52457885	0.307692	0.396396	0.346895
TCF12_chr12-57208072-57245304	0.557143	0.626984	0.638941
TCF12_chr17-78351289-78362115	0.492308	0.506726	0.424242
TCF12_chr17-32491329-32498038	0.2	0.271357	0.27957
SPI1_chr11-65534899-65549365	0.133333	0.052356	0.0647059
SPI1_chr8-60516037-60518483	0.114286	0.0272727	0.0666667
TCF12_chr11-65955662-65962868	0.327869	0.294686	0.241525
SPI1_chr19-49440254-49455762	0.139535	0.0714286	0.0588235
TCF12_chr17-81662745-81668924	0.258065	0.333333	0.258696
TCF12_chr11-65633139-65647840	0.428571	0.455357	0.371369
SPI1_chr7-8124696-8129770	0.115385	0.029703	0.0764706
SPI1_chr17-81700374-81705019	0.125	0.0550459	0.0473373
SPI1_chr9-132235483-132245388	0.135135	0.0559006	0.0683453
TCF12_chr15-76990570-77004975	0.396825	0.434978	0.35
TCF12_chr19-14512150-14523952	0.409091	0.404651	0.333333
SPI1_chr6-33197338-33209147	0.125	0.0481283	0.0569395
STAT3_chr16-2960439-2977105	0.322034	0.405172	0.373391
TCF12_chr1-198677250-198682775	0.230769	0.313131	0.285714
SPI1_chr9-120713087-120715985	0.121212	0.0642857	0.0394737
SPI1_chr15-99563237-99567522	0.121212	0.0402685	0.0635593
TCF12_chr11-65550928-65561548	0.390625	0.358744	0.308511
SPI1_chr16-81737469-81741348	0.125	0.0645161	0.0459184
SPI1_chr20-4809290-4816310	0.153846	0.0827586	0.0824373
TCF12_chr17-78110321-78150115	0.561644	0.631373	0.634191
TCF12_chr16-81806650-81811695	0.238095	0.293814	0.213656
TCF12_chr11-66311186-66319156	0.359375	0.437788	0.419624
STAT3_chr16-27362484-27369277	0.211538	0.287958	0.27551
SPI1_chr11-65649134-65656195	0.137931	0.075188	0.061674
TCF12_chr17-78163918-78181479	0.42029	0.493617	0.487026
TCF12_chr11-65486720-65494924	0.241935	0.313433	0.244589
TCF12_chr11-66848934-66862259	0.333333	0.413636	0.382353
SPI1_chr19-49331032-49343407	0.138889	0.0614525	0.0797342
SPI1_chr7-129777098-129783360	0.125	0.0448718	0.0786026
TCF12_chr1-153920320-153925138	0.40678	0.328502	0.353448
TCF12_chr11-119105260-119117006	0.328125	0.406114	0.380952
TCF12_chr5-179815474-179824477	0.402985	0.47807	0.41785
SPI1_chr5-119272918-119279430	0.12	0.0423729	0.0682731
SPI1_chr19-42238755-42257616	0.117647	0.040201	0.0653409
TCF12_chr6-30678057-30692480	0.565217	0.512397	0.489109
SPI1_chr6-33424065-33433588	0.117647	0.0431655	0.0614754
TCF12_chr6-31570975-31583405	0.430769	0.460177	0.383505
SPI1_chr19-35264039-35273250	0.105263	0.0283688	0.073913
SPI1_chr3-50191009-50196360	0.125	0.0555556	0.0617978
SPI1_chr1-206728361-206743852	0.129032	0.0540541	0.0794702
TCF12_chr11-65377797-65394702	0.4375	0.4	0.361345
SPI1_chr5-157484774-157488465	0	0.0392157	0.0760234
SPI1_chr18-79374659-79384804	0.111111	0.0350877	0.0733333
SPI1_chr9-89423401-89449631	0.119048	0.0445344	0.0693512
TCF12_chr3-49801315-49814371	0.439394	0.508772	0.447853
SPI1_chr1-111596314-111606116	0.125	0.0598291	0.059633
SPI1_chr9-114448632-114453336	0	0.0550459	0.0717949
SPI1_chr7-23371680-23374591	0	0.05	0.0730594
STAT3_chr17-78248278-78259795	0.333333	0.381188	0.307692
TCF12_chr6-32185690-32199134	0.515152	0.563319	0.491018
SPI1_chr16-81712637-81720468	0.111111	0.0423729	0.0561224
TCF12_chr3-46970413-47011778	0.681159	0.608527	0.642857
SPI1_chr3-195690786-195699064	0.125	0.0628571	0.0621118
TCF12_chr11-65649134-65656195	0.311475	0.383178	0.350649
TCF12_chr11-65914667-65922720	0.396825	0.389381	0.331276
SPI1_chr11-65955662-65962868	0.133333	0.0747664	0.0684211
SPI1_chr14-91348470-91358456	0.121212	0.0536913	0.0669456
STAT3_chr17-39657656-39681832	0.328125	0.370892	0.300231
SPI1_chr3-108099028-108103440	0	0.0454545	0.069869
TCF12_chr17-59842061-59850757	0.295082	0.363636	0.344754
SPI1_chr17-78774376-78786888	0.128205	0.0617978	0.0756014
TCF12_chr17-39657656-39681832	0.484848	0.486957	0.425577
TCF12_chr19-42238755-42257616	0.575758	0.531915	0.506958
TCF12_chr17-78774376-78786888	0.4	0.467811	0.420408
SPI1_chr5-177402153-177406405	0.121212	0.0530303	0.0776699
TCF12_chr19-49440254-49455762	0.432836	0.486607	0.423554
SPI1_chr18-63205401-63212139	0	0.0294118	0.0674603
TCF12_chr7-8124696-8129770	0.225806	0.285	0.227766
SPI1_chr3-187070173-187074177	0	0.0660377	0.0419162
SPI1_chr16-68233418-68240543	0.121212	0.0603448	0.0685714
SPI1_chr20-4998063-5002433	0.111111	0.0471698	0.0659341
TCF12_chr5-177440098-177451215	0.338462	0.399123	0.347107
SPI1_chr15-78938585-78946919	0.12	0.06875	0.0599251
TCF12_chr14-102589807-102594027	0.378788	0.359223	0.315451
SPI1_chr3-188084669-188086546	0	0.060241	0.0494505
TCF12_chr20-59000593-59009367	0.469697	0.419643	0.410309
TCF12_chr3-49712237-49728295	0.462687	0.516393	0.460159
TCF12_chr3-50314606-50371512	0.68	0.628352	0.685921
TCF12_chr19-42266082-42297376	0.630137	0.592593	0.567619
TCF12_chr11-66541840-66548261	0.333333	0.339623	0.283186
SPI1_chr17-81865156-81874139	0.121212	0.0859375	0.0597015
TCF12_chr5-179791677-179808431	0.470588	0.522634	0.522954
TCF12_chr11-65878216-65895086	0.492754	0.458874	0.432866
SPI1_chr8-141126280-141130633	0.09375	0.0338983	0.0675676
SPI1_chr11-67264575-67292363	0.109375	0.0505618	0.0714286
SPI1_chr3-49801315-49814371	0.0909091	0.0324324	0.0690789
TCF12_chr11-65609681-65622355	0.5	0.495455	0.447205
SPI1_chr11-66311186-66319156	0.111111	0.0529801	0.08
TCF12_chr1-155319547-155327103	0.421875	0.436364	0.380457
TCF12_chr19-35138561-35145352	0.241935	0.285024	0.231278
TCF12_chr17-81508116-81520563	0.492308	0.52521	0.468938
SPI1_chr8-122779655-122783829	0.1	0.0438596	0.0684211
SPI1_chr7-102461737-102474012	0.0909091	0.0391061	0.0462633
SPI1_chr8-38954782-38959073	0.0909091	0.0363636	0.0588235
TCF12_chr16-27398914-27409119	0.370968	0.423423	0.384289
SPI1_chr7-50271939-50276017	0	0.0291262	0.0543478
SPI1_chr10-6067493-6073424	0.1	0.0601504	0.0480349
SPI1_chr14-91402037-91411898	0.0869565	0.0330579	0.0642202
SPI1_chr1-153961425-153970734	0.09375	0.0402685	0.07393
SPI1_chr9-112000753-112008492	0.111111	0.0584795	0.0784983
SPI1_chr9-109905370-109908412	0	0.0512821	0.0340136
SPI1_chr7-55492231-55507468	0.105263	0.0558659	0.0660066
SPI1_chr11-65914667-65922720	0.108108	0.0662252	0.060241
SPI1_chr11-128499645-128510969	0.0909091	0.0406504	0.0776256
TCF12_chr15-92906615-92919260	0.360656	0.348259	0.31087
TCF12_chr11-73372025-73396394	0.522388	0.569106	0.563462
TCF12_chr11-66274779-66290611	0.446154	0.475983	0.426829
SPI1_chr9-120898817-120906953	0.0714286	0.0328947	0.0788382
SPI1_chr11-96338065-96343940	0.117647	0.0737705	0.0792079
SPI1_chr7-50311843-50320022	0.04	0.0406504	0.0798122
SPI1_chr1-110671337-110675813	0.0555556	0.0263158	0.0697674
SPI1_chr11-47373646-47379195	0.103448	0.0636364	0.0677083
TCF12_chr11-96338065-96343940	0.349206	0.32093	0.306522
SPI1_chr19-42120073-42124183	0.05	0.0353982	0.0777202
SPI1_chr19-4790033-4794082	0.107143	0.0648148	0.0824176
TCF12_chr14-91226324-91235058	0.234375	0.261538	0.220557
SPI1_chr7-55472893-55479176	0.047619	0.0479452	0.083682
SPI1_chr9-92713342-92731853	0.0967742	0.059633	0.0625
TCF12_chr11-128690241-128696677	0.370968	0.392523	0.351351
TCF12_chr8-141126280-141130633	0.28125	0.322115	0.305263
SPI1_chr20-32354093-32360084	0.114286	0.0758621	0.0869565
TCF12_chr16-10865807-10872376	0.328125	0.35814	0.321353
SPI1_chr9-92736867-92741252	0.0769231	0.049505	0.084507
SPI1_chr9-123320729-123327842	0.0952381	0.0610687	0.0680851
SPI1_chr20-38887716-38895579	0.0769231	0.042735	0.05
SPI1_chr6-37694078-37700149	0.0967742	0.0634921	0.0702703
STAT3_chr5-179815474-179824477	0.35	0.366667	0.331808
SPI1_chr11-66048186-66053655	0.0769231	0.0740741	0.0466321
SPI1_chr2-42095950-42104027	0.116279	0.0865385	0.0883978
STAT3_chr17-78110321-78150115	0.485294	0.452381	0.473282
TCF12_chr5-177298977-177315890	0.478261	0.491525	0.510934
TCF12_chr20-4809290-4816310	0.415385	0.409091	0.439076
SPI1_chr3-195891468-195898888	0.09375	0.0625	0.0771812
SPI1_chr1-40311042-40317970	0.0769231	0.0487805	0.069869
SPI1_chr20-32534190-32541797	0.075	0.0466667	0.0571429
SPI1_chr16-81813990-81819683	0.037037	0.0485437	0.0647059
SPI1_chr11-118605634-118611599	0.047619	0.0740741	0.0534979
SPI1_chr11-119120077-119123949	0.0666667	0.057554	0.0840336
SPI1_chr9-89462693-89468215	0.0526316	0.0382166	0.0647773
SPI1_chr14-91240921-91255426	0.0666667	0.0681818	0.0447761
SPI1_chr19-5125386-5141231	0.0789474	0.0561224	0.0588235
TCF12_chr9-132235483-132245388	0.412698	0.429204	0.404959
SPI1_chr7-5489723-5498187	0.0588235	0.0551724	0.0779221
STAT3_chr16-10922058-10935091	0.285714	0.285714	0.265
SPI1_chr20-59120355-59125459	0.0588235	0.0353982	0.0459184
SPI1_chr15-99472650-99478478	0.0833333	0.0681818	0.0606061
SPI1_chr15-72473022-72475808	0.0857143	0.0629921	0.0779817
SPI1_chr5-140560289-140570468	0.0857143	0.0662252	0.0666667
TCF12_chr11-65534899-65549365	0.462687	0.46888	0.484064
SPI1_chr11-66848934-66862259	0.0645161	0.0463576	0.0658915
SPI1_chr5-139399772-139408001	0.0731707	0.0592105	0.0805085
SPI1_chr9-89372005-89377805	0.0526316	0.037594	0.0552764
SPI1_chr1-167438132-167443414	0.0555556	0.040404	0.0576923
SPI1_chr21-36295351-36300966	0.0833333	0.0704225	0.0657895
TCF12_chr1-84994331-84999470	0.306452	0.322115	0.322176
SPI1_chr15-63597049-63604677	0.0857143	0.0774194	0.0677966
SPI1_chr7-27156033-27162260	0.0588235	0.0413223	0.0517241
TCF12_chr2-230656724-230669652	0.344262	0.361502	0.35084
SPI1_chr15-93024893-93032329	0.0526316	0.06	0.0695187
SPI1_chr3-194684310-194689960	0.0666667	0.06875	0.0538721
SPI1_chr9-129987169-129992816	0.047619	0.0421053	0.0578035
SPI1_chr3-186988359-186994507	0.0526316	0.0608696	0.0684211
SPI1_chr6-33275401-33281310	0.0714286	0.0588235	0.0571429
SPI1_chr3-187038260-187044920	0.047619	0.0533333	0.0625
SPI1_chr9-137444045-137450469	0.0588235	0.0633803	0.05
SPI1_chr3-125145903-125149414	0.05	0.0625	0.0607735
SPI1_chr9-114347444-114352726	0.047619	0.0597015	0.0526316
SPI1_chr9-131587485-131596739	0.047619	0.0409836	0.0382514
SPI1_chr13-40431911-40435448	0.0434783	0.0520833	0.0487805
SPI1_chr10-110840381-110847558	0.047619	0.0507246	0.0555556

### Sheet: Enhancer_gene_relations
	Normal B	Tumor B pro	Tumor B
chr5-177487819-177505834_DOK3	0.0465116	0.597561	0.526214
chr5-177298977-177315890_DOK3	0.0416667	0.552174	0.48503
chr18-79374659-79384804_NFATC1	0.0740741	0.598326	0.435662
chr9-112072089-112079736_UGCG	0.075	0.57551	0.474729
chr15-78921258-78934853_RASGRF1	0.0588235	0.547414	0.426923
chr15-78938585-78946919_RASGRF1	0.0454545	0.525424	0.396117
chr1-206728361-206743852_FCMR	0.0697674	0.530172	0.436293
chr9-112058017-112071397_UGCG	0.177778	0.62753	0.557377
chr5-177354680-177373939_DOK3	0.0857143	0.556522	0.389344
chr9-112000753-112008492_UGCG	0.146341	0.595918	0.470909
chr3-195891468-195898888_TFRC	0.209302	0.659574	0.403509
chr3-129550842-129568114_MBD4	0.0357143	0.43578	0.402954
chr18-63205401-63212139_BCL2	0.0638298	0.476562	0.389085
chr9-112000753-112008492_SUSD1	0.111111	0.508929	0.431599
chr18-79417947-79424496_NFATC1	0.0869565	0.50211	0.328947
chr9-112058017-112071397_SUSD1	0.181818	0.558036	0.520231
chr9-136008869-136015684_QSOX2	0	0.403846	0.264637
chr5-177440098-177451215_DOK3	0.0606061	0.452915	0.330544
chr3-187038260-187044920_ST6GAL1	0.133333	0.525097	0.4
chr3-129614392-129629330_MBD4	0.0769231	0.418919	0.424686
chr3-196139354-196147139_TFRC	0.181818	0.571429	0.39802
chr3-186258105-186262849_DGKG	0	0.38326	0.253968
chr9-112072089-112079736_SUSD1	0.142857	0.5	0.452611
chr5-177468860-177480250_DOK3	0.0434783	0.42029	0.310638
chr7-129777098-129783360_UBE2H	0.025	0.377451	0.328194
chr11-65439433-65449762_MALAT1	0.157895	0.524904	0.329268
chr3-196317418-196321623_TFRC	0.0810811	0.444444	0.272358
chr15-78991670-79000164_RASGRF1	0.0666667	0.413793	0.312992
chr15-77007970-77038184_SCAPER	0.258065	0.609756	0.461394
chr7-5489723-5498187_ACTB	0.104478	0.448889	0.324211
chr11-65439433-65449762_NEAT1	0.150685	0.497942	0.327239
chr18-79639459-79645761_NFATC1	0.111111	0.445833	0.350093
chr9-109916241-109920708_PALM2-AKAP2	0.0526316	0.384259	0.252232
chr3-194684310-194689960_ATP13A3	0.136364	0.438053	0.409369
chr9-114334377-114344568_AKNA	0.18	0.506608	0.294118
chr7-27156033-27162260_SKAP2	0.09375	0.410256	0.336957
chr9-127710551-127718012_SH2D3C	0.047619	0.356164	0.298578
chr1-2043183-2054636_GNB1	0.163636	0.472727	0.351064
chr11-65583544-65596973_MALAT1	0.381579	0.662835	0.407666
chr5-177402153-177406405_DOK3	0.103448	0.407583	0.305987
chr3-186988359-186994507_ST6GAL1	0.1	0.402344	0.281195
chr1-23795692-23802463_CNR2	0.0555556	0.349282	0.259341
chr20-59000593-59009367_ZNF831	0.134615	0.41784	0.360087
chr9-114448632-114453336_AKNA	0.0612245	0.345622	0.279121
chr3-187070173-187074177_ST6GAL1	0.0701754	0.367188	0.230228
chr21-36295351-36300966_MORC3	0.151515	0.446602	0.324706
chr3-196214752-196221421_TFRC	0.0909091	0.38565	0.237895
chr1-206767905-206774993_FCMR	0.0588235	0.342857	0.26626
chr3-188084669-188086546_LPP	0	0.24537	0.260163
chr9-111935669-111939521_SUSD1	0.0454545	0.31	0.271084
chr11-66848934-66862259_C11orf80	0.15	0.429245	0.341253
chr9-127864502-127881080_SH2D3C	0.2	0.481172	0.356688
chr11-66541840-66548261_C11orf80	0.0454545	0.314286	0.248276
chr15-76990570-77004975_SCAPER	0.222222	0.502092	0.370722
chr9-111935669-111939521_UGCG	0.0869565	0.357759	0.28022
chr12-47774797-47785657_HDAC7	0.107143	0.38342	0.225248
chr8-133126848-133133203_SLA	0.107143	0.374408	0.299401
chr9-123320729-123327842_STRBP	0.108696	0.352113	0.340292
chr1-206676493-206680909_FCMR	0	0.251256	0.219512
chr1-2130150-2138482_GNB1	0.192308	0.450893	0.353814
chr7-44764410-44773143_CCM2	0.2	0.456522	0.368098
chr3-143668425-143670889_SLC9A9	0.0714286	0.325893	0.235644
chr15-78980633-78984514_RASGRF1	0	0.252336	0.169043
chr16-27398914-27409119_IL4R	0.186047	0.42562	0.362903
chr18-63365823-63368277_BCL2	0.109091	0.356863	0.240708
chr7-17401622-17404346_AHR	0.047619	0.274194	0.244332
chr11-65583544-65596973_NEAT1	0.383562	0.6	0.394213
chr16-81737469-81741348_PLCG2	0.208955	0.44664	0.280702
chr9-114347444-114352726_AKNA	0.156863	0.399123	0.291939
chr14-91348470-91358456_CCDC88C	0.226415	0.468182	0.337634
chr9-92736867-92741252_FGD3	0.0333333	0.273292	0.172507
chr9-109905370-109908412_PALM2-AKAP2	0	0.212264	0.200461
chr9-127799502-127810969_SH2D3C	0.205128	0.431718	0.381375
chr3-129309856-129320732_MBD4	0.107143	0.314286	0.305495
chr5-157484774-157488465_ADAM19	0.0847458	0.318182	0.20202
chr17-81508116-81520563_NPLOC4	0.196078	0.387665	0.407098
chr9-128019498-128036265_SH2D3C	0.230769	0.460581	0.376874
chr22-17767273-17791422_MICAL3	0.259259	0.485477	0.417204
chr10-110840381-110847558_SHOC2	0.111111	0.329897	0.287059
chr17-78110321-78150115_TMC8	0.430769	0.649606	0.604478
chrX-48896233-48900221_PIM2	0	0.197674	0.201474
chr7-23371680-23374591_IGF2BP3	0.2	0.428571	0.33908
chr9-127728934-127743064_SH2D3C	0.236842	0.465217	0.373362
chr2-42095950-42104027_EML4	0.455882	0.318408	0.229581
chr11-128499645-128510969_ETS1	0.170213	0.393013	0.317025
chr11-65633139-65647840_MALAT1	0.421053	0.609195	0.409408
chr1-167712583-167717278_RCSD1	0.16	0.38009	0.307071
chr9-92713342-92731853_FGD3	0.243902	0.422414	0.448276
chr11-73372025-73396394_FCHSD2	0.581081	0.799228	0.657801
chr1-167438132-167443414_RCSD1	0.0697674	0.29	0.198732
chr17-78163918-78181479_TMC8	0.305085	0.512821	0.467213
chr1-40311042-40317970_SMAP2	0.104167	0.282828	0.295964
chr17-78339843-78350708_TMC8	0.229167	0.441441	0.324786
chr11-65649134-65656195_MALAT1	0.289474	0.494253	0.344948
chr8-133042745-133049942_SLA	0.181818	0.391892	0.30572
chr11-65534899-65549365_MALAT1	0.526316	0.716475	0.555749
chr17-78248278-78259795_TMC8	0.461538	0.502262	0.308511
chr12-57208072-57245304_R3HDM2	0.402985	0.56917	0.588679
chr7-5699621-5704971_ACTB	0.104478	0.306604	0.215385
chr9-93107091-93147155_FGD3	0.283019	0.423529	0.479087
chr20-59120355-59125459_ZNF831	0.125	0.322917	0.252358
chr17-81865156-81874139_NPLOC4	0.142857	0.333333	0.266509
chr11-65550928-65561548_MALAT1	0.407895	0.521073	0.329268
chr3-52449638-52457885_PBRM1	0.259259	0.441964	0.30786
chr19-14512150-14523952_CLEC17A	0.153846	0.324742	0.305361
chr11-65377797-65394702_NEAT1	0.432432	0.5625	0.382514
chr10-119540961-119544214_INPP5F	0.176471	0.357143	0.297787
chr11-48003690-48021710_PTPRJ	0.353846	0.5375	0.447419
chr11-65377797-65394702_MALAT1	0.447368	0.56705	0.38676
chr19-49440254-49455762_RPL13A	0.472727	0.375	0.290865
chr11-65633139-65647840_NEAT1	0.424658	0.569106	0.401089
chr11-65564667-65582440_MALAT1	0.644737	0.762452	0.583624
chr11-65649134-65656195_NEAT1	0.27027	0.447154	0.331522
chr17-81700374-81705019_NPLOC4	0.117647	0.294118	0.207229
chr7-5418587-5430579_ACTB	0.268657	0.443946	0.340381
chr7-140671659-140679035_BRAF	0.326923	0.502183	0.417457
chr22-25402069-25408046_GRK3	0.181818	0.351485	0.234273
chr3-129601344-129609614_MBD4	0.185185	0.345972	0.318584
chr7-44884142-44886698_CCM2	0.211538	0.372727	0.244856
chr20-4809290-4816310_SLC23A2	0.234043	0.393204	0.364017
chr9-127566155-127571948_SH2D3C	0.205882	0.372727	0.273563
chr19-14570604-14575115_CLEC17A	0.0952381	0.252747	0.223618
chr16-81712637-81720468_PLCG2	0.253731	0.411067	0.286467
chr11-123575977-123582836_GRAMD1B	0.153846	0.314136	0.268349
chr1-1889682-1896278_GNB1	0.444444	0.4	0.285068
chr16-81442240-81448861_CMIP	0.396825	0.340426	0.234848
chr9-93031451-93041514_FGD3	0.162162	0.319372	0.274112
chr19-14512150-14523952_ADGRE5	0.288462	0.162338	0.13806
chr6-32185690-32199134_HLA-DRA	0.426471	0.586777	0.494163
chr17-59834185-59841487_VMP1	0.148936	0.306878	0.25
chr3-30627516-30632074_TGFBR2	0.0851064	0.241206	0.190476
chr11-65534899-65549365_NEAT1	0.493333	0.649402	0.545126
chr20-32354093-32360084_ASXL1	0.27451	0.422111	0.3
chr11-128690241-128696677_ETS1	0.277778	0.429787	0.385827
chr16-89716728-89724725_ANKRD11	0.402985	0.415	0.278027
chr11-65609681-65622355_MALAT1	0.578947	0.62069	0.47561
chr11-65550928-65561548_NEAT1	0.391892	0.481633	0.334559
chr12-662052-670010_WNK1	0.12963	0.274854	0.180451
chr1-153920320-153925138_GATAD2B	0.180328	0.253731	0.325
chr16-85981791-85992637_IRF8	0.487179	0.477477	0.358566
chr16-27362484-27369277_IL4R	0.354839	0.470588	0.341004
chr2-39119233-39122388_SOS1	0.163934	0.304348	0.216867
chr3-107429477-107432522_BBX	0.18	0.301887	0.303167
chr17-78351289-78362115_TMC8	0.310345	0.448718	0.376782
chr1-151286332-151293659_PIP5K1A	0.181818	0.296703	0.173171
chr19-14404127-14414287_CLEC17A	0.12	0.248677	0.224824
chr16-69563453-69568385_NFAT5	0.359375	0.438914	0.30303
chr2-184596758-184600045_ZNF804A	0.210526	0.344978	0.262097
chr16-10865807-10872376_CLEC16A	0.230769	0.366337	0.299766
chr1-153985303-153991506_GATAD2B	0.150943	0.28125	0.248292
chr11-65486720-65494924_MALAT1	0.25	0.371648	0.259582
chr16-81813990-81819683_PLCG2	0.223881	0.346457	0.240773
chr20-4998063-5002433_SLC23A2	0.137931	0.229592	0.259259
chr14-102589807-102594027_TRAF3	0.424242	0.325	0.30989
chr1-167712583-167717278_CD247	0.212766	0.0986842	0.116279
chr8-60516037-60518483_CHD7	0.333333	0.320225	0.221411
chr11-65609681-65622355_NEAT1	0.567568	0.562249	0.459459
chr16-68233418-68240543_NFATC3	0.309091	0.333333	0.21831
chr3-23916252-23918299_UBE2E1	0.170213	0.289474	0.243902
chr14-91402037-91411898_CCDC88C	0.204545	0.322727	0.282655
chr1-153961425-153970734_GATAD2B	0.245614	0.357143	0.334783
chr11-46360656-46370320_PHF21A	0.207547	0.322581	0.280193
chr16-10873581-10892456_CIITA	0.516129	0.580913	0.466281
chr13-40431911-40435448_FOXO1	0.183673	0.296651	0.222222
chr11-65564667-65582440_NEAT1	0.613333	0.683794	0.574007
chr11-65486720-65494924_NEAT1	0.246575	0.344398	0.25641
chr16-81806650-81811695_PLCG2	0.287879	0.322709	0.217926
chr8-141126280-141130633_PTK2	0.188679	0.245989	0.28833
chr14-103517306-103523502_MARK3	0.180328	0.27957	0.228155
chr16-10873581-10892456_CLEC16A	0.433962	0.5	0.405172
chr16-27362484-27369277_IL21R	0.314286	0.386243	0.2954
chr15-72473022-72475808_ARIH1	0.38	0.320197	0.286344
chr1-153770504-153781509_GATAD2B	0.296296	0.386792	0.317778
chr17-29611354-29623513_TAOK1	0.293103	0.387255	0.345622
chr1-1914134-1926468_GNB1	0.320755	0.410714	0.384946
chr16-10922058-10935091_CIITA	0.366667	0.435185	0.348269
chr16-10865807-10872376_CIITA	0.322581	0.40708	0.33871
chr14-71319543-71323052_SIPA1L1	0.384615	0.33	0.297968
chr17-29563821-29586080_TAOK1	0.515625	0.442553	0.449187
chr20-32534190-32541797_ASXL1	0.326923	0.385366	0.308756
chr11-65353568-65357093_MALAT1	0.223684	0.287356	0.219512
chr19-14404127-14414287_ADGRE5	0.190476	0.179104	0.121339
chr17-81662745-81668924_NPLOC4	0.235294	0.294798	0.229314
chr10-7406839-7413375_SFMBT2	0.333333	0.338889	0.275184
chr5-119272918-119279430_DMXL1	0.276596	0.303318	0.346
chr14-91240921-91255426_CCDC88C	0.357143	0.401826	0.334021
chr11-96338065-96343940_MAML2	0.333333	0.360577	0.294372
chr16-10922058-10935091_CLEC16A	0.361702	0.326733	0.298122
chr17-59842061-59850757_VMP1	0.270833	0.333333	0.312102
chr7-8124696-8129770_GLCCI1	0.269231	0.295	0.234927
chr8-122779655-122783829_ZHX2	0.305085	0.263682	0.247191
chr11-65353568-65357093_NEAT1	0.236111	0.274262	0.223247
chr16-89693220-89712968_ANKRD11	0.5	0.473251	0.452906
chr16-27398914-27409119_IL21R	0.309524	0.349282	0.307339
chr1-84994331-84999470_MCOLN2	0.391304	0.372727	0.351711
chr17-29586666-29598082_TAOK1	0.320755	0.357798	0.350348
chr17-81709805-81717706_NPLOC4	0.243243	0.274854	0.26969
chr1-153789402-153798627_GATAD2B	0.240741	0.269036	0.248307
chr14-91226324-91235058_CCDC88C	0.25	0.257282	0.231111
chr11-45913383-45925004_PHF21A	0.328125	0.352657	0.342466
