## Supplementary Table 4 for "Enhancer-driven gene regulatory networks inference from single-cell RNA-seq and ATAC-seq data"

### Sheet: Sheet1
1: SPI1 and STAT3; 2: SPI1 and TCF12; 3: STAT3 and TCF12
TFs	Term	Overlap	P.value	Adjusted.P.value	Old.P.value	Old.Adjusted.P.value	Odds.Ratio	Combined.Score	Genes
1	Th17 cell differentiation	8/107	1.76149e-08	2.74792e-06	0	0	20.796	371.303	IL4R;IL21R;NFATC3;HLA-DRA;NFATC1;AHR;CD247;TGFBR2
2	Th17 cell differentiation	8/107	3.91604e-08	6.46147e-06	0	0	18.6112	317.426	IL4R;IL21R;NFATC3;HLA-DRA;NFATC1;AHR;CD247;TGFBR2
2	Pathways in cancer	13/530	1.16463e-06	9.60822e-05	0	0	6.01898	82.238	IL4R;BRAF;ETS1;FOXO1;PTK2;TGFBR2;EML4;TRAF3;GNB1;PLCG2;BCL2;PIM2;SOS1
1	Th1 and Th2 cell differentiation	1992-06-01	2.62334e-06	0.000204621	0	0	17.5116	225.043	IL4R;MAML2;NFATC3;HLA-DRA;NFATC1;CD247
2	Th1 and Th2 cell differentiation	1992-06-01	4.72467e-06	0.000259857	0	0	15.7135	192.691	IL4R;MAML2;NFATC3;HLA-DRA;NFATC1;CD247
1	Hepatitis B	7/163	6.07748e-06	0.000316029	0	0	11.3669	136.527	TRAF3;NFATC3;BCL2;NFATC1;BRAF;SOS1;TGFBR2
2	Hepatitis B	7/163	1.18541e-05	0.000488982	0	0	10.1864	115.543	TRAF3;NFATC3;BCL2;NFATC1;BRAF;SOS1;TGFBR2
1	Pathways in cancer	11/530	1.4806e-05	0.000577432	0	0	5.55528	61.7774	EML4;IL4R;TRAF3;PLCG2;BCL2;BRAF;SOS1;ETS1;FOXO1;PTK2;TGFBR2
3	Th1 and Th2 cell differentiation	1992-05-01	1.64411e-05	0.00256481	0	0	17.8197	196.297	IL4R;MAML2;HLA-DRA;NFATC1;CD247
3	Th17 cell differentiation	5/107	3.41506e-05	0.00266375	0	0	15.1877	156.201	IL4R;IL21R;HLA-DRA;NFATC1;CD247
2	Human immunodeficiency virus 1 infection	7/212	6.38682e-05	0.00210765	0	0	7.73238	74.6847	GNB1;PLCG2;NFATC3;BCL2;NFATC1;CD247;PTK2
1	AGE-RAGE signaling pathway in diabetic complications	5/100	6.7517e-05	0.00210653	0	0	13.0395	125.22	PLCG2;BCL2;NFATC1;FOXO1;TGFBR2
3	Inflammatory bowel disease (IBD)	1965-04-01	7.49448e-05	0.00283441	0	0	20.0454	190.406	IL4R;IL21R;HLA-DRA;NFATC1
3	Pathways in cancer	9/530	8.30226e-05	0.00283441	0	0	5.58829	52.5098	IL4R;TRAF3;GNB1;PLCG2;BCL2;BRAF;PIM2;ETS1;PTK2
3	Human immunodeficiency virus 1 infection	6/212	9.08465e-05	0.00283441	0	0	9.11928	84.8671	GNB1;PLCG2;BCL2;NFATC1;CD247;PTK2
2	AGE-RAGE signaling pathway in diabetic complications	5/100	0.000109047	0.0029988	0	0	11.7156	106.89	PLCG2;BCL2;NFATC1;FOXO1;TGFBR2
2	Hepatocellular carcinoma	6/168	0.000142047	0.00334824	0	0	8.30976	73.6192	PBRM1;PLCG2;BRAF;SOS1;ACTB;TGFBR2
1	Inflammatory bowel disease (IBD)	1965-04-01	0.000168833	0.00363461	0	0	16.0729	139.619	IL4R;IL21R;HLA-DRA;NFATC1
1	Non-small cell lung cancer	1966-04-01	0.000179146	0.00363461	0	0	15.8128	136.422	EML4;PLCG2;BRAF;SOS1
1	Focal adhesion	6/199	0.000204894	0.00363461	0	0	7.761	65.9143	RASGRF1;BCL2;BRAF;SOS1;ACTB;PTK2
1	B cell receptor signaling pathway	1971-04-01	0.000237652	0.00363461	0	0	14.6291	122.075	PLCG2;NFATC3;NFATC1;SOS1
1	Natural killer cell mediated cytotoxicity	5/131	0.000240798	0.00363461	0	0	9.81597	81.7823	PLCG2;NFATC1;BRAF;CD247;SOS1
2	Inflammatory bowel disease (IBD)	1965-04-01	0.000248776	0.00483778	0	0	14.459	119.995	IL4R;IL21R;HLA-DRA;NFATC1
1	MAPK signaling pathway	7/295	0.000261434	0.00363461	0	0	6.11596	50.4526	TAOK1;RASGRF1;NFATC3;NFATC1;BRAF;SOS1;TGFBR2
2	Non-small cell lung cancer	1966-04-01	0.000263879	0.00483778	0	0	14.2251	117.215	EML4;PLCG2;BRAF;SOS1
1	Human immunodeficiency virus 1 infection	6/212	0.000288034	0.00363461	0	0	7.26644	59.2391	PLCG2;NFATC3;BCL2;NFATC1;CD247;PTK2
1	Regulation of actin cytoskeleton	6/214	0.000302884	0.00363461	0	0	7.19584	58.3018	FGD3;PIP5K1A;BRAF;SOS1;ACTB;PTK2
2	B cell receptor signaling pathway	1971-04-01	0.000349435	0.00528671	0	0	13.1602	104.745	PLCG2;NFATC3;NFATC1;SOS1
2	Focal adhesion	6/199	0.000354284	0.00528671	0	0	6.96408	55.3325	RASGRF1;BCL2;BRAF;SOS1;ACTB;PTK2
2	Natural killer cell mediated cytotoxicity	5/131	0.000384488	0.00528671	0	0	8.81933	69.3517	PLCG2;NFATC1;BRAF;CD247;SOS1
1	ErbB signaling pathway	1985-04-01	0.000473398	0.0051469	0	0	12.0921	92.5717	PLCG2;BRAF;SOS1;PTK2
2	MAPK signaling pathway	7/295	0.000484487	0.00613757	0	0	5.48076	41.8315	TAOK1;RASGRF1;NFATC3;NFATC1;BRAF;SOS1;TGFBR2
1	Colorectal cancer	1986-04-01	0.000494894	0.0051469	0	0	11.944	90.9077	BCL2;BRAF;SOS1;TGFBR2
2	Regulation of actin cytoskeleton	6/214	0.000520763	0.00613757	0	0	6.45695	48.8159	FGD3;PIP5K1A;BRAF;SOS1;ACTB;PTK2
1	Cellular senescence	5/160	0.000603003	0.00587928	0	0	7.96774	59.0696	NFATC3;NFATC1;ETS1;FOXO1;TGFBR2
3	Focal adhesion	5/199	0.000622036	0.0145036	0	0	7.94821	58.6778	RASGRF1;BCL2;BRAF;ACTB;PTK2
3	Epstein-Barr virus infection	5/201	0.000650801	0.0145036	0	0	7.86631	57.7175	TRAF3;PLCG2;BCL2;HLA-DRA;CD247
2	ErbB signaling pathway	1985-04-01	0.000692623	0.00746437	0	0	10.8779	79.1371	PLCG2;BRAF;SOS1;PTK2
2	Colorectal cancer	1986-04-01	0.000723818	0.00746437	0	0	10.7447	77.6947	BCL2;BRAF;SOS1;TGFBR2
1	Hepatocellular carcinoma	5/168	0.000751777	0.00675481	0	0	7.57362	54.4776	PLCG2;BRAF;SOS1;ACTB;TGFBR2
1	Prostate cancer	1997-04-01	0.000779401	0.00675481	0	0	10.5254	75.3303	BCL2;BRAF;SOS1;FOXO1
2	Ras signaling pathway	6/232	0.000794727	0.00771353	0	0	5.93725	42.3772	RASGRF1;GNB1;PLCG2;SHOC2;SOS1;ETS1
1	T cell receptor signaling pathway	4/101	0.0009067	0.00744449	0	0	10.0893	70.6829	NFATC3;NFATC1;CD247;SOS1
2	Cellular senescence	5/160	0.000952636	0.0087325	0	0	7.15875	49.7983	NFATC3;NFATC1;ETS1;FOXO1;TGFBR2
3	Natural killer cell mediated cytotoxicity	4/131	0.00109345	0.0213222	0	0	9.59612	65.4304	PLCG2;NFATC1;BRAF;CD247
2	Prostate cancer	1997-04-01	0.00113551	0.00986101	0	0	9.46858	64.2033	BCL2;BRAF;SOS1;FOXO1
2	Phosphatidylinositol signaling system	1999-04-01	0.0012249	0.0101055	0	0	9.2683	62.143	DGKG;INPP5F;PLCG2;PIP5K1A
2	T cell receptor signaling pathway	4/101	0.00131911	0.0103645	0	0	9.07629	60.183	NFATC3;NFATC1;CD247;SOS1
1	Neurotrophin signaling pathway	4/119	0.00166437	0.0118358	0	0	8.50242	54.4011	PLCG2;BCL2;BRAF;SOS1
1	Epstein-Barr virus infection	5/201	0.00166915	0.0118358	0	0	6.28795	40.2142	TRAF3;PLCG2;BCL2;HLA-DRA;CD247
1	Proteoglycans in cancer	5/201	0.00166915	0.0118358	0	0	6.28795	40.2142	PLCG2;BRAF;SOS1;ACTB;PTK2
2	Kaposi sarcoma-associated herpesvirus infection	5/186	0.00185482	0.0139112	0	0	6.12235	38.5094	TRAF3;GNB1;PLCG2;NFATC3;NFATC1
2	Chemokine signaling pathway	5/190	0.00203534	0.0146013	0	0	5.98876	37.1129	GRK3;GNB1;BRAF;SOS1;PTK2
2	Neurotrophin signaling pathway	4/119	0.00240615	0.0164864	0	0	7.6487	46.1195	PLCG2;BCL2;BRAF;SOS1
1	Human T-cell leukemia virus 1 infection	5/219	0.00242526	0.0157895	0	0	5.7538	34.6483	NFATC3;HLA-DRA;NFATC1;ETS1;TGFBR2
1	FoxO signaling pathway	4/132	0.00242916	0.0157895	0	0	7.63387	45.9575	BRAF;SOS1;FOXO1;TGFBR2
3	Hepatitis B	4/163	0.00243569	0.0422187	0	0	7.65244	46.0488	TRAF3;BCL2;NFATC1;BRAF
2	Epstein-Barr virus infection	5/201	0.00259785	0.0164864	0	0	5.64951	33.6319	TRAF3;PLCG2;BCL2;HLA-DRA;CD247
2	Proteoglycans in cancer	5/201	0.00259785	0.0164864	0	0	5.64951	33.6319	PLCG2;BRAF;SOS1;ACTB;PTK2
3	Hepatocellular carcinoma	4/168	0.00271647	0.0422363	0	0	7.41726	43.8243	PBRM1;PLCG2;BRAF;ACTB
1	Ras signaling pathway	5/232	0.00310819	0.0190272	0	0	5.4207	31.2976	RASGRF1;PLCG2;SHOC2;SOS1;ETS1
1	Renal cell carcinoma	1969-03-01	0.0031712	0.0190272	0	0	11.0028	63.306	BRAF;SOS1;ETS1
3	ErbB signaling pathway	1985-03-01	0.0031712	0.0422363	0	0	11.0028	63.306	PLCG2;BRAF;PTK2
2	FoxO signaling pathway	4/132	0.00349586	0.0213371	0	0	6.86736	38.843	BRAF;SOS1;FOXO1;TGFBR2
1	Adherens junction	1972-03-01	0.00357695	0.0206668	0	0	10.5228	59.2775	PTPRJ;ACTB;TGFBR2
2	Acute myeloid leukemia	1966-03-01	0.00371425	0.0213371	0	0	10.3836	58.1021	BRAF;PIM2;SOS1
2	Human T-cell leukemia virus 1 infection	5/219	0.00375015	0.0213371	0	0	5.16959	28.8771	NFATC3;HLA-DRA;NFATC1;ETS1;TGFBR2
1	Gastric cancer	4/149	0.00375461	0.0207265	0	0	6.73308	37.6027	BCL2;BRAF;SOS1;TGFBR2
1	Endocytosis	5/244	0.003853	0.0207265	0	0	5.1454	28.6028	GRK3;TFRC;PIP5K1A;SMAP2;TGFBR2
3	Kaposi sarcoma-associated herpesvirus infection	4/186	0.00391063	0.0422363	0	0	6.6776	37.021	TRAF3;GNB1;PLCG2;NFATC1
1	Glioma	1975-03-01	0.00401306	0.0208679	0	0	10.0828	55.6391	PLCG2;BRAF;SOS1
3	Small cell lung cancer	1993-03-01	0.0040855	0.0422363	0	0	10.0207	55.117	TRAF3;BCL2;PTK2
1	Chronic myeloid leukemia	1976-03-01	0.00416529	0.0209608	0	0	9.9442	54.5039	BRAF;SOS1;TGFBR2
2	Human cytomegalovirus infection	5/225	0.00420486	0.0224073	0	0	5.02707	27.5057	GNB1;NFATC3;NFATC1;SOS1;PTK2
2	Renal cell carcinoma	1969-03-01	0.00420986	0.0224073	0	0	9.91009	54.2114	BRAF;SOS1;ETS1
3	NF-kappa B signaling pathway	1995-03-01	0.00433651	0.0422363	0	0	9.80188	53.3289	TRAF3;PLCG2;BCL2
3	Hematopoietic cell lineage	1997-03-01	0.0045967	0.0422363	0	0	9.59236	51.6301	IL4R;TFRC;HLA-DRA
2	Adherens junction	1972-03-01	0.00474382	0.0244603	0	0	9.47778	50.7148	PTPRJ;ACTB;TGFBR2
3	Phosphatidylinositol signaling system	1999-03-01	0.00486616	0.0422363	0	0	9.39157	50.0143	DGKG;INPP5F;PLCG2
3	AGE-RAGE signaling pathway in diabetic complications	3/100	0.0050044	0.0422363	0	0	9.29428	49.2359	PLCG2;BCL2;NFATC1
3	HIF-1 signaling pathway	3/100	0.0050044	0.0422363	0	0	9.29428	49.2359	TFRC;PLCG2;BCL2
1	JAK-STAT signaling pathway	4/162	0.0050497	0.0246173	0	0	6.17503	32.6562	IL4R;IL21R;BCL2;SOS1
2	Inositol phosphate metabolism	1974-03-01	0.00512151	0.0246021	0	0	9.20987	48.5757	INPP5F;PLCG2;PIP5K1A
3	Proteoglycans in cancer	4/201	0.00514417	0.0422363	0	0	6.16447	32.4861	PLCG2;BRAF;ACTB;PTK2
2	Phospholipase D signaling pathway	4/148	0.00524586	0.0246021	0	0	6.09938	32.0237	DGKG;PLCG2;PIP5K1A;SOS1
2	Glioma	1975-03-01	0.00531695	0.0246021	0	0	9.0815	47.5585	PLCG2;BRAF;SOS1
2	Gastric cancer	4/149	0.0053715	0.0246021	0	0	6.05701	31.6579	BCL2;BRAF;SOS1;TGFBR2
2	Chronic myeloid leukemia	1976-03-01	0.00551683	0.0246021	0	0	8.95665	46.5741	BRAF;SOS1;TGFBR2
2	Endocytosis	5/244	0.00590444	0.0256377	0	0	4.62296	23.7253	GRK3;TFRC;PIP5K1A;SMAP2;TGFBR2
2	JAK-STAT signaling pathway	4/162	0.00719184	0.030427	0	0	5.55499	27.4128	IL4R;IL21R;BCL2;SOS1
1	Small cell lung cancer	1993-03-01	0.0073018	0.0345176	0	0	8.05894	39.6471	TRAF3;BCL2;PTK2
1	NF-kappa B signaling pathway	1995-03-01	0.00774139	0.0355174	0	0	7.88295	38.3204	TRAF3;PLCG2;BCL2
1	Kaposi sarcoma-associated herpesvirus infection	4/186	0.00816825	0.0355174	0	0	5.35423	25.7404	TRAF3;PLCG2;NFATC3;NFATC1
1	Hematopoietic cell lineage	1997-03-01	0.00819632	0.0355174	0	0	7.71445	37.0608	IL4R;TFRC;HLA-DRA
1	Chemokine signaling pathway	4/190	0.00878741	0.0365686	0	0	5.23802	24.7991	GRK3;BRAF;SOS1;PTK2
1	HIF-1 signaling pathway	3/100	0.00890773	0.0365686	0	0	7.47473	35.287	TFRC;PLCG2;BCL2
2	Small cell lung cancer	1993-03-01	0.00961742	0.0396718	0	0	7.25861	33.7103	TRAF3;BCL2;PTK2
1	C-type lectin receptor signaling pathway	3/104	0.00991101	0.039644	0	0	7.17725	33.1166	PLCG2;NFATC3;NFATC1
2	NF-kappa B signaling pathway	1995-03-01	0.0101898	0.0410076	0	0	7.1001	32.5637	TRAF3;PLCG2;BCL2
2	Hematopoietic cell lineage	1997-03-01	0.0107816	0.0423561	0	0	6.94833	31.4754	IL4R;TFRC;HLA-DRA
2	Choline metabolism in cancer	1999-03-01	0.0113929	0.043717	0	0	6.80288	30.4413	DGKG;PIP5K1A;SOS1
2	HIF-1 signaling pathway	3/100	0.0117059	0.0438973	0	0	6.73241	29.9435	TFRC;PLCG2;BCL2
1	Leukocyte transendothelial migration	3/112	0.0121081	0.0471835	0	0	6.6478	29.3426	PLCG2;ACTB;PTK2
1	Toxoplasmosis	3/113	0.0124008	0.0471835	0	0	6.58703	28.917	CIITA;BCL2;HLA-DRA
2	C-type lectin receptor signaling pathway	3/104	0.0130075	0.0476941	0	0	6.46448	28.0702	PLCG2;NFATC3;NFATC1
1	Human papillomavirus infection	5/330	0.0132943	0.0482627	0	0	3.76731	16.2763	MAML2;TRAF3;SOS1;FOXO1;PTK2
1	Thyroid hormone signaling pathway	3/116	0.0133032	0.0482627	0	0	6.41118	27.6947	PLCG2;ACTB;FOXO1
