## Supplementary Table 6 for "Enhancer-driven gene regulatory networks inference from single-cell RNA-seq and ATAC-seq data"

### Sheet: K562-hg19-HiC
ID	Title	Accession	Dataset	Genome assembly	Technical replicates	Biological replicates	File Format	File type	File format type	File size	Assay term name	Biosample name	Organ	Simple biosample summary	Batch	Target label	Download URL	Derived from	Genome annotation	Library	Paired end identifier	Paired with	Preferred Default	Run type	Read length	Mapped read length (nt)	Cropped read length (nt)	Cropped read length tolerance (nt)	Mapped run type for bam files	Read length units	Output category	Output type	Index of	QC Metric	Lab	Project	Analysis step run	Date created	Analysis step version	Restricted file	Submitter comment	Status	Annotation type	Annotation subtype	Biochemical activity	Encyclopedia version
/files/ENCFF423EFU/	ENCFF423EFU	ENCFF423EFU	/experiments/ENCSR545YBD/	hg19	1_2	1	hic	hic		6260057296	HiC	K562	bodily fluid,blood		/biosamples/ENCBS122OOP/		/files/ENCFF423EFU/@@download/ENCFF423EFU.hic	/files/ENCFF756BRI/,/files/ENCFF300UHD/,/files/ENCFF457XFM/,/files/ENCFF609GTI/,/files/ENCFF274SAP/		ENCLB470UUQ											annotation	contact matrix			Erez Aiden, Baylor	ENCODE	/analysis-step-runs/33126120-47fa-4dc0-93be-55dd51b350b8/	2018-04-05T17:01:11.606724+00:00	/analysis-step-versions/ggr-tr1-hic-mapping-step-v-1-7/			archived

### Sheet: HCT116-hg19-HiC
ID	Title	Accession	Dataset	Genome assembly	Technical replicates	Biological replicates	File Format	File type	File format type	File size	Assay term name	Biosample name	Organ	Simple biosample summary	Batch	Target label	Download URL	Derived from	Genome annotation	Library	Paired end identifier	Paired with	Preferred Default	Run type	Read length	Mapped read length (nt)	Cropped read length (nt)	Cropped read length tolerance (nt)	Mapped run type for bam files	Read length units	Output category	Output type	Index of	QC Metric	Lab	Project	Analysis step run	Date created	Analysis step version	Restricted file	Submitter comment	Status	Annotation type	Annotation subtype	Biochemical activity	Encyclopedia version
/files/ENCFF641MDZ/	ENCFF641MDZ	ENCFF641MDZ	/experiments/ENCSR637QCS/	hg19	1_1,1_2,1_3,2_1,2_2,2_3,2_4	1,2	hic	hic		33588986430	HiC	HCT116	epithelium,large intestine,intestine,colon	treated with 87.6 Œºg/mL indole-3-acetic acid for 6 hours genetically modified (insertion) using CRISPR inserting O. sativa LOC4335696, genetically modified (insertion) using CRISPR targeting H. sapiens RAD21	/biosamples/ENCBS049MVX/,/biosamples/ENCBS222IEJ/		/files/ENCFF641MDZ/@@download/ENCFF641MDZ.hic	/files/ENCFF274SAP/,/files/ENCFF073NAR/,/files/ENCFF023WCZ/,/files/ENCFF795KJY/,/files/ENCFF059VSZ/,/files/ENCFF098KLC/,/files/ENCFF959UWC/,/files/ENCFF301UON/,/files/ENCFF228SAY/,/files/ENCFF194WTI/,/files/ENCFF786RYE/,/files/ENCFF411AJX/,/files/ENCFF773IQS/,/files/ENCFF465XAK/,/files/ENCFF387JHN/,/files/ENCFF333KIS/,/files/ENCFF833PFJ/,/files/ENCFF462RTC/,/files/ENCFF082YSJ/,/files/ENCFF085POH/…													annotation	contact matrix			Erez Aiden, Baylor	ENCODE	/analysis-step-runs/562432aa-1f6e-4907-bb51-a93d4d1efb97/	2020-07-31T19:12:00.484824+00:00	/analysis-step-versions/ggr-tr1-hic-mapping-step-v-1-13/			released

### Sheet: GM12878-hg19-HiC
ID	Title	Accession	Dataset	Genome assembly	Technical replicates	Biological replicates	File Format	File type	File format type	File size	Assay term name	Biosample name	Organ	Simple biosample summary	Batch	Target label	Download URL	Derived from	Genome annotation	Library	Paired end identifier	Paired with	Preferred Default	Run type	Read length	Mapped read length (nt)	Cropped read length (nt)	Cropped read length tolerance (nt)	Mapped run type for bam files	Read length units	Output category	Output type	Index of	QC Metric	Lab	Project	Analysis step run	Date created	Analysis step version	Restricted file	Submitter comment	Status	Annotation type	Annotation subtype	Biochemical activity	Encyclopedia version
/files/ENCFF956DEY/	ENCFF956DEY	ENCFF956DEY	/experiments/ENCSR410MDC/	hg19	1_1,1_10,1_11,1_12,1_13,1_14,1_15,1_16,1_17,1_18,1_2,1_3,1_4,1_5,1_6,1_7,1_8,1_9,2_1,3_1,4_1,5_1,5_2,6_1,7_1,7_2,8_1,9_1,9_2	1,2,3,4,5,6,7,8,9	hic	hic		54744000000	HiC	GM12878	bodily fluid,blood		/biosamples/ENCBS540DKD/,/biosamples/ENCBS386THJ/,/biosamples/ENCBS985PRF/,/biosamples/ENCBS926QYK/,/biosamples/ENCBS892YZW/,/biosamples/ENCBS538MCC/,/biosamples/ENCBS886YKM/,/biosamples/ENCBS197KWD/,/biosamples/ENCBS603ZPO/		/files/ENCFF956DEY/@@download/ENCFF956DEY.hic	/files/ENCFF274SAP/,/files/ENCFF870GPK/,/files/ENCFF925SSJ/,/files/ENCFF275RDF/,/files/ENCFF409YJA/,/files/ENCFF800UMS/,/files/ENCFF905EYO/,/files/ENCFF515UDW/,/files/ENCFF916NSQ/,/files/ENCFF005XHG/,/files/ENCFF457BVX/,/files/ENCFF131MFY/,/files/ENCFF512XPV/,/files/ENCFF837MNZ/,/files/ENCFF908NNJ/,/files/ENCFF290KPE/,/files/ENCFF930OVW/,/files/ENCFF372XCU/,/files/ENCFF949VQC/,/files/ENCFF991GHV/…													annotation	contact matrix			Erez Aiden, Baylor	ENCODE	/analysis-step-runs/37719ba5-d56c-4a65-ab6e-28899578ba40/	2018-10-19T13:59:13.872899+00:00	/analysis-step-versions/ggr-tr1-hic-mapping-step-v-1-15/			archived

### Sheet: GM12878-hg38-HiC
ID	Title	Accession	Dataset	Genome assembly	Technical replicates	Biological replicates	File Format	File type	File format type	File size	Assay term name	Biosample name	Organ	Simple biosample summary	Batch	Target label	Download URL	Derived from	Genome annotation	Library	Paired end identifier	Paired with	Preferred Default	Run type	Read length	Mapped read length (nt)	Cropped read length (nt)	Cropped read length tolerance (nt)	Mapped run type for bam files	Read length units	Output category	Output type	Index of	QC Metric	Lab	Project	Analysis step run	Date created	Analysis step version	Restricted file	Submitter comment	Status	Annotation type	Annotation subtype	Biochemical activity	Encyclopedia version
/files/ENCFF113TXP/	ENCFF113TXP	ENCFF113TXP	/experiments/ENCSR410MDC/	GRCh38	1_1,1_10,1_11,1_12,1_13,1_14,1_15,1_16,1_17,1_18,1_2,1_3,1_4,1_5,1_6,1_7,1_8,1_9,2_1,3_1,4_1,5_1,5_2,6_1,7_1,7_2,8_1,9_1,9_2	1,2,3,4,5,6,7,8,9	hic	hic		59764805926	HiC	GM12878	bodily fluid,blood		/biosamples/ENCBS540DKD/,/biosamples/ENCBS386THJ/,/biosamples/ENCBS985PRF/,/biosamples/ENCBS926QYK/,/biosamples/ENCBS892YZW/,/biosamples/ENCBS538MCC/,/biosamples/ENCBS886YKM/,/biosamples/ENCBS197KWD/,/biosamples/ENCBS603ZPO/		/files/ENCFF113TXP/@@download/ENCFF113TXP.hic	/files/ENCFF761NND/,/files/ENCFF756AZU/,/files/ENCFF739RIX/,/files/ENCFF616PJP/,/files/ENCFF332JKT/,/files/ENCFF132WAM/,/files/ENCFF685KEJ/,/files/ENCFF903VJZ/,/files/ENCFF046CXC/,/files/ENCFF300CXK/													annotation	contact matrix		/hic-quality-metrics/8388e54d-eee2-4ba3-affd-8d2a269e8a85/	ENCODE Processing Pipeline	ENCODE	/analysis-step-runs/faf9888b-9989-4df1-9b41-c0c22b203333/	2022-08-26T04:48:21.079133+00:00	/analysis-step-versions/hic-merging-quantification-interaction-calling-step-v-1-1/			released

### Sheet: A549-hg38-HiC
ID	Title	Accession	Dataset	Genome assembly	Technical replicates	Biological replicates	File Format	File type	File format type	File size	Assay term name	Biosample name	Organ	Simple biosample summary	Batch	Target label	Download URL	Derived from	Genome annotation	Library	Paired end identifier	Paired with	Preferred Default	Run type	Read length	Mapped read length (nt)	Cropped read length (nt)	Cropped read length tolerance (nt)	Mapped run type for bam files	Read length units	Output category	Output type	Index of	QC Metric	Lab	Project	Analysis step run	Date created	Analysis step version	Restricted file	Submitter comment	Status	Annotation type	Annotation subtype	Biochemical activity	Encyclopedia version
/files/ENCFF372PEO/	ENCFF372PEO	ENCFF372PEO	/experiments/ENCSR444WCZ/	GRCh38	1_1,2_1	1,2	hic	hic		4677592189	HiC	A549	lung		/biosamples/ENCBS009OIC/,/biosamples/ENCBS876BXS/		/files/ENCFF372PEO/@@download/ENCFF372PEO.hic	/files/ENCFF532XBC/,/files/ENCFF984SUZ/,/files/ENCFF867DCM/													annotation	contact matrix		/hic-quality-metrics/14c1c433-d262-45c9-a2ad-4481582200e0/	ENCODE Processing Pipeline	ENCODE	/analysis-step-runs/16c6e46b-b821-49b5-b107-b57dce1d628f/	2022-05-26T02:20:52.330829+00:00	/analysis-step-versions/hic-merging-quantification-interaction-calling-step-v-1-1/			released

### Sheet: Bone-marrow-hg38-HiC
ID	Title	Accession	Dataset	Genome assembly	Technical replicates	Biological replicates	File Format	File type	File format type	File size	Assay term name	Biosample name	Organ	Simple biosample summary	Batch	Target label	Download URL	Derived from	Genome annotation	Library	Paired end identifier	Paired with	Preferred Default	Run type	Read length	Mapped read length (nt)	Cropped read length (nt)	Cropped read length tolerance (nt)	Mapped run type for bam files	Read length units	Output category	Output type	Index of	QC Metric	Lab	Project	Analysis step run	Date created	Analysis step version	Restricted file	Submitter comment	Status	Annotation type	Annotation subtype	Biochemical activity	Encyclopedia version
/files/ENCFF000JMH/	ENCFF000JMH	ENCFF000JMH	/experiments/ENCSR987EPR/	GRCh38	1_1,2_1,2_2,2_3,2_4	1,2	hic	hic		16167562331	HiC	KBM-7	bone element,bone marrow		/biosamples/ENCBS470JLH/,/biosamples/ENCBS454FJW/		/files/ENCFF000JMH/@@download/ENCFF000JMH.hic	/files/ENCFF132WAM/,/files/ENCFF835HRT/,/files/ENCFF552GAF/													annotation	contact matrix		/hic-quality-metrics/6f0eea7a-6028-438c-9e1e-ca3dd816a457/	ENCODE Processing Pipeline	ENCODE	/analysis-step-runs/ba18eed7-ed80-4205-b872-f35c3281ad54/	2021-12-10T18:12:51.161453+00:00	/analysis-step-versions/hic-merging-quantification-interaction-calling-step-v-1-0/			released
